# Serum lipoproteins and lipoarabinomannan suppress the inflammatory response induced by the mycolactone toxin

**DOI:** 10.1101/2022.06.06.494992

**Authors:** Shailja Jakhar, Kiersten D. Lenz, Daniel E. Jacobsen, Philip A. Kocheril, Katja E. Klosterman, Harshini Mukundan, Jessica Z. Kubicek-Sutherland

## Abstract

*Mycobacterium ulcerans* is the causative agent of the chronic and debilitating neglected tropical disease Buruli ulcer (BU) which mostly affects children. The early detection and treatment of *M. ulcerans* infections can significantly minimize life-long disability resulting from surgical intervention. However, the disease is characterized by relatively few systemic systems as a result of complex host-pathogen interactions that have yet to be fully characterized, which has limited the development of both diagnostic and therapeutic approaches to treat BU. In this work, we study the interactions of the host immune system with two principle *M. ulcerans* virulence factors: mycolactone, an amphiphilic macrolide toxin, and lipoarabinomannan (LAM), a cell wall component of most mycobacterial pathogens. We observe that human lipoproteins have a profound effect on the interaction of both mycolactone and LAM with the immune system. Individually, both molecules are pro-inflammatory in the absence of serum and immunosuppressive in the presence of serum. When combined, mycolactone and LAM are immunosuppressive regardless of serum conditions. We also show that Toll-like receptor 2 (TLR2), a macrophage pathogen pattern recognition receptor, is critical for LAM immune stimulation but aids in mycolactone immunosuppression. These findings are a first step towards unraveling mycolactone-mediated immunosuppression during BU disease and may facilitate the development of effective diagnostics and therapeutics in the future.

**Author Summary:** Buruli ulcer (BU) is a neglected tropical disease caused by the pathogen *Mycobacterium ulcerans*. The principal virulence factors associated with it are the macrolide toxin mycolactone and the major cell wall component lipoarabinomannan (LAM). Here, we examine the impact of the amphiphilic biochemistry of mycolactone and LAM on their interaction with the human immune system. We show that both mycolactone and LAM associate with serum lipoproteins, and that this association is critical for the immune evasion seen in early-stage *M. ulcerans* infections. In the absence of serum, mycolactone is pro-inflammatory. Immunosuppression occurs only in the presence of human serum lipoproteins. In the presence of LAM, mycolactone is immunosuppressive, regardless of serum conditions. Immunosuppression is a hallmark of BU disease, and understanding the mechanisms of this immunosuppression can support the development of effective diagnostic and therapeutic strategies.
