## Supplemental Tables for "Serum lipoproteins and lipoarabinomannan suppress the inflammatory response induced by the mycolactone toxin"

### Sheet: Table S1
Table S1. Raw UV-Vis data and statistical analysis of mycolactone interaction with human lipoproteins
	*Blank cells indicate instrument failure for an individual UV-vis reading in which the sample was depleted. At least 8 measurements were performed per concentration																																					One-way ANOVA of Absorbance Results
	HDL																																					HDL
		Absorbance at 362 nm of lipoprotein only (background)												Absorbance at 362 nm of lipoprotein + mycolactone (signal)												SNR (signal – background)
	Rep.	1	2	3	4	5	6	7	8	9	Avg	SD		1	2	3	4	5	6	7	8	9	Avg	SD		1	2	3	4	5	6	7	8	9	Avg	SD		Number of families	1
mg/mL	0	-0.01	-0.01	0	0.01	0	0	-0.01	0	0	-0.00222222	0.00666667		0.02	0.01	0.01	0.24	0.02	0.01	0.05	0.04	0.03	0.0477778	0.0734469		0.0222222	0.0122222	0.0122222	0.242222	0.0222222	0.0122222	0.0522222	0.0422222	0.0322222	0.05	0.0734469		Number of comparisons per family	10
	0.125	0.03	0	0	0.02	0.01	0.01	-0.01	-0.01	0.01	0.00666667	0.0132288		0.16	0.2	0.21	0.19	0.19	0.21	0.11	0.27	0.19	0.192222	0.0426549		0.153333	0.193333	0.203333	0.183333	0.183333	0.203333	0.103333	0.263333	0.183333	0.185556	0.0426549		Alpha	0.05
	0.25	0.01	0.04	0.03	0.02	0.02	0.03	-0.02	-0.01	-0.01	0.0122222	0.0210819		0.16	0.2	0.2	0.15	0.17	0.16	0.1	0.09	0.1	0.147778	0.0420648		0.147778	0.187778	0.187778	0.137778	0.157778	0.147778	0.0877778	0.0777778	0.0877778	0.135556	0.0420648
	0.5	0.04	0.06	0.06	0.05	0.06	0.08	0.01	0	0	0.04	0.0295804		0.18	0.19	0.14	0.2	0.21	0.54	0.13	0.13	0.14	0.206667	0.128841		0.14	0.15	0.1	0.16	0.17	0.5	0.09	0.09	0.1	0.166667	0.128841		Tukey's multiple comparisons test	Mean Diff.	95.00% CI of diff.	Below threshold?	Summary	Adjusted P Value
	0.75	0.03	0.05	0.09	0.09	0.1	0.08	0.06	0.05	0.03	0.0644444	0.02651		0.28	0.28	0.27	0.21	0.18	0.2	0.17	0.22	0.28	0.232222	0.0454911		0.215556	0.215556	0.205556	0.145556	0.115556	0.135556	0.105556	0.155556	0.215556	0.167778	0.0454911		0.000 vs. 0.125	-0.136	-0.2360 to -0.03595	Yes	**	0.0033	A-B
																																						0.000 vs. 0.250	-0.086	-0.1860 to 0.01405	No	ns	0.1218	A-C
																																						0.000 vs. 0.500	-0.117	-0.2170 to -0.01695	Yes	*	0.0148	A-D
	LDL																																					0.000 vs. 0.750	-0.118	-0.2180 to -0.01795	Yes	*	0.0137	A-E
		Absorbance at 362 nm of lipoprotein only (background)												Absorbance at 362 nm of lipoprotein + mycolactone (signal)												SNR (signal – background)												0.125 vs. 0.250	0.05	-0.05005 to 0.1500	No	ns	0.6141	B-C
	Rep.	1	2	3	4	5	6	7	8	9	Avg	SD		1	2	3	4	5	6	7	8	9	Avg	SD		1	2	3	4	5	6	7	8	9	Avg	SD		0.125 vs. 0.500	0.019	-0.08105 to 0.1190	No	ns	0.9823	B-D
mg/mL	0	0.05	0.06	0.07	0.03	0.04	0.03	-0.01	-0.01	0	0.0288889	0.0297676		0	0	0.01	0.05	0.04	0.04	-0.04	0.01	0	0.0122222	0.0277389		-0.0288889	-0.0288889	-0.0188889	0.0211111	0.0111111	0.0111111	-0.0688889	-0.0188889	-0.0288889	-0.0166667	0.0277389		0.125 vs. 0.750	0.018	-0.08205 to 0.1180	No	ns	0.9855	B-E
	0.125	0.13	0.41	0.41	0.1	0.11	0.12	0.1	0.1	0.15	0.181111	0.130809		0.16	0.18	0.2	0.31	0.31	0.26	0.16	0.12	0.14	0.204444	0.0717829		-0.0211111	-0.00111111	0.0188889	0.128889	0.128889	0.0788889	-0.0211111	-0.0611111	-0.0411111	0.0233333	0.0717829		0.250 vs. 0.500	-0.031	-0.1310 to 0.06905	No	ns	0.9008	C-D
	0.25	0.55	0.65	0.37	0.19	0.25	0.17	0.08	0.33	0.12	0.301111	0.194644		0.46	0.33	0.35	0.48	0.28	0.39	0.2	0.13	0.22	0.315556	0.11886		0.158889	0.0288889	0.0488889	0.178889	-0.0211111	0.0888889	-0.101111	-0.171111	-0.0811111	0.0144444	0.11886		0.250 vs. 0.750	-0.032	-0.1320 to 0.06805	No	ns	0.89	C-E
	0.5	0.41	0.38	0.83	0.39	0.36	0.44	0.29	0.29	0.33	0.413333	0.164393		0.59	0.68	0.94	0.55	0.41	*	0.43	0.35	0.5	0.55625	0.187764		0.176667	0.266667	0.526667	0.136667	-0.00333333	*	0.0166667	-0.0633333	0.0866667	0.142917	0.187764		0.500 vs. 0.750	-0.001	-0.1010 to 0.09905	No	ns	>0.9999	D-E
	0.75	0.79	0.74	0.9	0.84	0.72	0.63	0.95	0.41	0.9	0.764444	0.167266		1.26	1.52	*	0.96	1.1	1.32	0.73	0.6	0.78	1.03375	0.321645		0.495556	0.755556	*	0.195556	0.335556	0.555556	-0.0344444	-0.164444	0.0155556	0.269306	0.321645
																																						Test details	Mean 1	Mean 2	Mean Diff.	SE of diff.	n1	n2	q
																																						0.000 vs. 0.125	0.05	0.186	-0.136	0.03503	9	9	5.491
	VLDL																																					0.000 vs. 0.250	0.05	0.136	-0.086	0.03503	9	9	3.472
		Absorbance at 362 nm of lipoprotein only (background)												Absorbance at 362 nm of lipoprotein + mycolactone (signal)												SNR (signal – background)												0.000 vs. 0.500	0.05	0.167	-0.117	0.03503	9	9	4.724
	Rep.	1	2	3	4	5	6	7	8	9	Avg	SD		1	2	3	4	5	6	7	8	9	Avg	SD		1	2	3	4	5	6	7	8	9	Avg	SD		0.000 vs. 0.750	0.05	0.168	-0.118	0.03503	9	9	4.764
mg/mL	0	-0.02	0.02	0.02	-0.02	-0.01	-0.01	-0.02	-0.03	-0.01	-0.00888889	0.0176383		0.02	0.01	0.01	0.02	0	0	0.02	0.01	0.01	0.0111111	0.00781736		0.0288889	0.0188889	0.0188889	0.0288889	0.00888889	0.00888889	0.0288889	0.0188889	0.0188889	0.02	0.00781736		0.125 vs. 0.250	0.186	0.136	0.05	0.03503	9	9	2.019
	0.125	0.32	0.34	0.33	0.38	0.41	0.53	0.36	0.41	0.42	0.388889	0.0645067		0.61	0.67	0.69	1.08	1.09	1.27	0.61	0.64	0.94	0.844444	0.252988		0.221111	0.281111	0.301111	0.691111	0.701111	0.881111	0.221111	0.251111	0.551111	0.455556	0.252988		0.125 vs. 0.500	0.186	0.167	0.019	0.03503	9	9	0.7671
	0.25	0.59	0.57	0.66	0.71	1.41	0.84	0.76	0.76	0.8	0.788889	0.250122		1.4	1.43	1.59	1.93	2.11	2.73	1	1.11	1.4	1.63333	0.54141		0.611111	0.641111	0.801111	1.14111	1.32111	1.94111	0.211111	0.321111	0.611111	0.844444	0.54141		0.125 vs. 0.750	0.186	0.168	0.018	0.03503	9	9	0.7267
	0.5	1.07	1.15	1.2	1.47	1.65	1.66	1.52	1.54	1.54	1.42222	0.222361		2.04	2.02	2.25	6.38	4.83	5.25	2.43	2.82	3.09	3.45667	1.61124		0.617778	0.597778	0.827778	4.95778	3.40778	3.82778	1.00778	1.39778	1.66778	2.03444	1.61124		0.250 vs. 0.500	0.136	0.167	-0.031	0.03503	9	9	1.252
	0.75	2.11	2.37	2.28	2.38	2.42	2.3	2.16	2.2	2.63	2.31667	0.157401		6.44	6.46	7.01	6.51	6.44	7	4.34	5.27	5.14	6.06778	0.926401		4.12333	4.14333	4.69333	4.19333	4.12333	4.68333	2.02333	2.95333	2.82333	3.75111	0.926401		0.250 vs. 0.750	0.136	0.168	-0.032	0.03503	9	9	1.292
																																						0.500 vs. 0.750	0.167	0.168	-0.001	0.03503	9	9	0.04037
	Chylomicrons																																					LDL
		Absorbance at 362 nm of lipoprotein only (background)												Absorbance at 362 nm of lipoprotein + mycolactone (signal)												SNR (signal – background)
	Rep.	1	2	3	4	5	6	7	8	9	Avg	SD		1	2	3	4	5	6	7	8	9	Avg	SD		1	2	3	4	5	6	7	8	9	Avg	SD		Number of families	1
mg/mL	0	0.01	0.02	0.01	0	-0.03	0	-0.01	-0.01	-0.01	-0.00222222	0.0148137		-0.02	0.01	0.02	0.02	0.01	0.02	0	0	-0.01	0.00555556	0.01424		-0.0177778	0.0122222	0.0222222	0.0222222	0.0122222	0.0222222	0.00222222	0.00222222	-0.00777778	0.00777778	0.01424		Number of comparisons per family	10
	0.125	3.82	3.68	5.71	5.27	5.47	5.49	8.96	8.84	8.82	6.22889	2.10953		2.31	2.46	3.29	4.33	4.7	4.71	7.35	8.26	8.58	5.11	2.40032		-3.91889	-3.76889	-2.93889	-1.89889	-1.52889	-1.51889	1.12111	2.03111	2.35111	-1.11889	2.40032		Alpha	0.05
	0.25	5.57	6.01	6.92	8.54	8.98	9.9	15.04	15.45	15.85	10.2511	4.13782		5.79	5.27	5.4	7.95	9.46	9.4	*	15	15.28	9.19375	4.03182		-4.46111	-4.98111	-4.85111	-2.30111	-0.791111	-0.851111	*	4.74889	5.02889	-1.05736	4.03182
	0.5	11.29	11.69	11.28	16.04	16.87	17.07	24.21	24.18	23.04	17.2967	5.40472		11.6	12.08	12.51	10.92	15.07	*	22.48	23.52	22.01	16.2737	5.44635		-5.69667	-5.21667	-4.78667	-6.37667	-2.22667	*	5.18333	6.22333	4.71333	-1.02292	5.44635		Tukey's multiple comparisons test	Mean Diff.	95.00% CI of diff.	Below threshold?	Summary	Adjusted P Value
	0.75	19.22	18.79	20.18	18.71	20.03	20.13	23.31	23.56	22.97	20.7667	1.96683		18.55	17.78	18.67	18.23	19.82	20.16	23.71	23.19	23.2	20.3678	2.37048		-2.21667	-2.98667	-2.09667	-2.53667	-0.946667	-0.606667	2.94333	2.42333	2.43333	-0.398889	2.37048		0.000 vs. 0.125	-0.04	-0.3665 to 0.2865	No	ns	0.9966	A-B
																																						0.000 vs. 0.250	-0.031	-0.3575 to 0.2955	No	ns	0.9988	A-C
																																						0.000 vs. 0.500	-0.098	-0.4245 to 0.2285	No	ns	0.9106	A-D
																																						0.000 vs. 0.750	-0.171	-0.4975 to 0.1555	No	ns	0.5711	A-E
																																						0.125 vs. 0.250	0.009	-0.3175 to 0.3355	No	ns	>0.9999	B-C
																																						0.125 vs. 0.500	-0.058	-0.3845 to 0.2685	No	ns	0.9862	B-D
																																						0.125 vs. 0.750	-0.131	-0.4575 to 0.1955	No	ns	0.7812	B-E
																																						0.250 vs. 0.500	-0.067	-0.3935 to 0.2595	No	ns	0.9764	C-D
																																						0.250 vs. 0.750	-0.14	-0.4665 to 0.1865	No	ns	0.7372	C-E
																																						0.500 vs. 0.750	-0.073	-0.3995 to 0.2535	No	ns	0.9678	D-E
																																						Test details	Mean 1	Mean 2	Mean Diff.	SE of diff.	n1	n2	q
																																						0.000 vs. 0.125	-0.017	0.023	-0.04	0.1143	9	9	0.4949
																																						0.000 vs. 0.250	-0.017	0.014	-0.031	0.1143	9	9	0.3835
																																						0.000 vs. 0.500	-0.017	0.081	-0.098	0.1143	9	9	1.212
																																						0.000 vs. 0.750	-0.017	0.154	-0.171	0.1143	9	9	2.116
																																						0.125 vs. 0.250	0.023	0.014	0.009	0.1143	9	9	0.1113
																																						0.125 vs. 0.500	0.023	0.081	-0.058	0.1143	9	9	0.7176
																																						0.125 vs. 0.750	0.023	0.154	-0.131	0.1143	9	9	1.621
																																						0.250 vs. 0.500	0.014	0.081	-0.067	0.1143	9	9	0.8289
																																						0.250 vs. 0.750	0.014	0.154	-0.14	0.1143	9	9	1.732
																																						0.500 vs. 0.750	0.081	0.154	-0.073	0.1143	9	9	0.9031
																																						VLDL
																																						Number of families	1
																																						Number of comparisons per family	10
																																						Alpha	0.05
																																						Tukey's multiple comparisons test	Mean Diff.	95.00% CI of diff.	Below threshold?	Summary	Adjusted P Value
																																						0.000 vs. 0.125	-0.436	-1.611 to 0.7392	No	ns	0.8258	A-B
																																						0.000 vs. 0.250	-0.824	-1.999 to 0.3512	No	ns	0.2834	A-C
																																						0.000 vs. 0.500	-2.014	-3.189 to -0.8388	Yes	***	0.0002	A-D
																																						0.000 vs. 0.750	-3.731	-4.906 to -2.556	Yes	****	<0.0001	A-E
																																						0.125 vs. 0.250	-0.388	-1.563 to 0.7872	No	ns	0.8783	B-C
																																						0.125 vs. 0.500	-1.578	-2.753 to -0.4028	Yes	**	0.0038	B-D
																																						0.125 vs. 0.750	-3.295	-4.470 to -2.120	Yes	****	<0.0001	B-E
																																						0.250 vs. 0.500	-1.19	-2.365 to -0.01478	Yes	*	0.0459	C-D
																																						0.250 vs. 0.750	-2.907	-4.082 to -1.732	Yes	****	<0.0001	C-E
																																						0.500 vs. 0.750	-1.717	-2.892 to -0.5418	Yes	**	0.0014	D-E
																																						Test details	Mean 1	Mean 2	Mean Diff.	SE of diff.	n1	n2	q
																																						0.000 vs. 0.125	0.02	0.456	-0.436	0.4115	9	9	1.498
																																						0.000 vs. 0.250	0.02	0.844	-0.824	0.4115	9	9	2.832
																																						0.000 vs. 0.500	0.02	2.034	-2.014	0.4115	9	9	6.922
																																						0.000 vs. 0.750	0.02	3.751	-3.731	0.4115	9	9	12.82
																																						0.125 vs. 0.250	0.456	0.844	-0.388	0.4115	9	9	1.334
																																						0.125 vs. 0.500	0.456	2.034	-1.578	0.4115	9	9	5.423
																																						0.125 vs. 0.750	0.456	3.751	-3.295	0.4115	9	9	11.32
																																						0.250 vs. 0.500	0.844	2.034	-1.19	0.4115	9	9	4.09
																																						0.250 vs. 0.750	0.844	3.751	-2.907	0.4115	9	9	9.991
																																						0.500 vs. 0.750	2.034	3.751	-1.717	0.4115	9	9	5.901
																																						CM
																																						Number of families	1
																																						Number of comparisons per family	10
																																						Alpha	0.05
																																						Tukey's multiple comparisons test	Mean Diff.	95.00% CI of diff.	Below threshold?	Summary	Adjusted P Value
																																						0.000 vs. 0.125	1.127	-4.597 to 6.851	No	ns	0.9797	A-B
																																						0.000 vs. 0.250	2.087	-3.637 to 7.811	No	ns	0.8346	A-C
																																						0.000 vs. 0.500	2.839	-2.885 to 8.563	No	ns	0.6209	A-D
																																						0.000 vs. 0.750	0.407	-5.317 to 6.131	No	ns	0.9996	A-E
																																						0.125 vs. 0.250	0.96	-4.764 to 6.684	No	ns	0.9889	B-C
																																						0.125 vs. 0.500	1.712	-4.012 to 7.436	No	ns	0.9117	B-D
																																						0.125 vs. 0.750	-0.72	-6.444 to 5.004	No	ns	0.9963	B-E
																																						0.250 vs. 0.500	0.752	-4.972 to 6.476	No	ns	0.9956	C-D
																																						0.250 vs. 0.750	-1.68	-7.404 to 4.044	No	ns	0.917	C-E
																																						0.500 vs. 0.750	-2.432	-8.156 to 3.292	No	ns	0.7437	D-E
																																						Test details	Mean 1	Mean 2	Mean Diff.	SE of diff.	n1	n2	q
																																						0.000 vs. 0.125	0.008	-1.119	1.127	2.004	9	9	0.7952
																																						0.000 vs. 0.250	0.008	-2.079	2.087	2.004	9	9	1.473
																																						0.000 vs. 0.500	0.008	-2.831	2.839	2.004	9	9	2.003
																																						0.000 vs. 0.750	0.008	-0.399	0.407	2.004	9	9	0.2872
																																						0.125 vs. 0.250	-1.119	-2.079	0.96	2.004	9	9	0.6774
																																						0.125 vs. 0.500	-1.119	-2.831	1.712	2.004	9	9	1.208
																																						0.125 vs. 0.750	-1.119	-0.399	-0.72	2.004	9	9	0.508
																																						0.250 vs. 0.500	-2.079	-2.831	0.752	2.004	9	9	0.5306
																																						0.250 vs. 0.750	-2.079	-0.399	-1.68	2.004	9	9	1.185
																																						0.500 vs. 0.750	-2.831	-0.399	-2.432	2.004	9	9	1.716

### Sheet: Table S2
Table S2. Raw RT-PCR CT values from 96-well human cytokine and chemokine arrays for THP-1 experiments with LAM.
Virulence Factor	–	LAM	–	LAM
Serum	0.2	0.2	2.5%	2.5%
Cell Line	THP-1	THP-1	THP-1	THP-1
Biological Replicate	2	1	2	1
ADIPOQ	Undetermined	Undetermined	Undetermined	Undetermined
BMP2	30.8957	31.9164	31.8975	29.9054
BMP4	33.9013	35.9102	35.9194	35.9176
BMP6	33.9018	32.8957	32.8941	30.8963
BMP7	37.0506	36.9149	Undetermined	37.0141
C5	30.9101	32.9116	34.9003	34.9075
CCL1	36.919	37.0605	37.1254	33.909
CCL11	37.1651	36.9055	Undetermined	Undetermined
CCL13	37.0585	37.1506	37.132	37.0163
CCL17	36.9928	Undetermined	36.9892	Undetermined
CCL18	34.8932	35.8915	36.9326	Undetermined
CCL19	35.9021	35.8942	Undetermined	36.9887
CCL2	28.9172	33.913	34.9151	33.9244
CCL20	25.904	25.9008	25.9037	23.9091
CCL21	34.9092	36.9638	36.9925	36.9477
CCL22	31.9	32.9062	34.9214	35.8988
CCL24	37.0779	36.9427	Undetermined	Undetermined
CCL3	27.9014	27.8981	26.9021	24.9008
CCL5	27.959	26.9142	28.9252	26.9587
CCL7	31.8959	35.9044	32.895	33.9175
CCL8	37.1439	37.1554	Undetermined	Undetermined
CD40LG	35.9353	36.9861	37.1696	36.9637
CNTF	32.9083	33.8956	33.9057	33.9024
CSF1	29.9029	28.892	27.8936	25.9034
CSF2	37.0294	36.8949	35.8992	32.9049
CSF3	33.9008	34.9157	33.9036	31.91
CX3CL1	37.1179	37.0954	36.9814	37.1412
CXCL1	26.9065	26.8971	28.8997	26.9114
CXCL10	36.8968	Undetermined	Undetermined	37.0194
CXCL11	Undetermined	Undetermined	Undetermined	36.9598
CXCL12	34.9018	34.9028	36.902	34.903
CXCL13	34.9055	34.9073	37.0655	37.0402
CXCL16	32.8992	32.9121	34.9005	32.9102
CXCL2	26.9149	26.9126	28.8982	25.9161
CXCL5	32.8988	32.8912	34.8971	31.8966
CXCL9	37.0379	35.9066	36.9748	37.0097
FASLG	Undetermined	Undetermined	37.1893	36.9957
GPI	26.9363	26.9246	28.9568	26.9343
IFNA2	Undetermined	Undetermined	37.1481	Undetermined
IFNG	Undetermined	Undetermined	Undetermined	Undetermined
IL10	36.9005	36.9412	36.9914	37.0358
IL11	36.9337	36.9332	35.9015	33.9026
IL12A	34.8982	Undetermined	36.9741	36.9867
IL12B	Undetermined	37.132	Undetermined	Undetermined
IL13	37.1153	37.1403	37.1392	37.1474
IL15	34.8918	33.8852	37.0135	36.8935
IL16	32.9104	35.9129	36.9105	34.9112
IL17A	36.9872	Undetermined	Undetermined	Undetermined
IL17F	36.709	Undetermined	Undetermined	37.1612
IL18	31.925	30.9018	34.9119	34.918
IL1A	32.8847	33.8828	34.9	32.8867
IL1B	25.9056	25.9098	23.9121	20.9175
IL1RN	26.9014	26.9081	25.8993	24.9077
IL2	Undetermined	Undetermined	Undetermined	Undetermined
IL21	37.1944	Undetermined	Undetermined	36.9163
IL22	36.9912	36.902	36.9447	36.9072
IL23A	33.9033	33.9052	34.92	33.8979
IL24	34.9183	34.9048	32.9114	31.9333
IL27	36.9067	37.0905	36.9245	36.997
IL3	Undetermined	Undetermined	Undetermined	Undetermined
IL4	Undetermined	Undetermined	Undetermined	37.1479
IL5	Undetermined	36.9315	36.9291	36.931
IL6	36.9871	34.9128	37.0355	34.9145
IL7	36.9112	36.9288	37.1776	37.1424
CXCL8	23.9235	21.8984	22.8881	20.9038
IL9	Undetermined	Undetermined	Undetermined	Undetermined
LIF	34.8992	34.9036	31.91	30.9
LTA	Undetermined	Undetermined	37.084	35.907
LTB	33.9199	34.9141	35.9087	34.9127
MIF	25.9134	26.9099	27.9135	26.9274
MSTN	36.9197	37.0139	37.0295	35.904
NODAL	36.9809	36.9025	36.8991	35.9173
OSM	33.8983	33.9039	35.9006	35.9072
PPBP	30.9099	29.9019	29.9051	29.9099
SPP1	21.913	22.9061	23.9249	23.9327
TGFB2	32.898	33.9081	31.9	30.9068
THPO	Undetermined	37.2783	Undetermined	36.9993
TNF	30.9059	31.914	30.9302	26.9069
TNFRSF11B	36.9719	Undetermined	Undetermined	37.037
TNFSF10	34.9074	36.9169	36.9447	36.9074
TNFSF11	35.9008	36.9449	35.9111	35.929
TNFSF13B	35.9019	35.918	35.9166	35.9043
VEGFA	27.8974	28.8924	28.8976	27.9261
XCL1	37.456	Undetermined	Undetermined	Undetermined
ACTB	20.9089	21.9197	22.9127	22.9434
B2M	22.9182	22.9137	24.9233	23.92
GAPDH	24.9158	24.9059	27.9261	24.9121
HPRT1	28.9047	29.9041	31.9095	30.9182
RPLP0	22.9084	23.9199	24.9061	23.9076
GDC	Undetermined	Undetermined	Undetermined	36.9726
RTC	24.8951	24.8905	22.8909	21.908
RTC	24.8967	24.8924	22.8928	21.9051
RTC	24.8967	24.8947	22.8923	21.9047
PPC	23.9155	23.9115	25.912	24.9104
PPC	23.9142	22.9142	24.9159	26.9206
PPC	23.9075	23.9057	25.9065	26.9081

### Sheet: Table S3
Table S3. Fold regulation from 96-well human cytokine and chemokine arrays for THP-1 experiments with LAM.
Cell Line	THP-1	THP-1
Test	2.5% serum + LAM	20% serum + LAM
Control	2.5% serum	20% serum
ADIPOQ	1.00	-1.00
BMP2	3.99	-2.03
BMP4	1.00	-2.14
BMP6	4.01	2.01
BMP7	1.00	-1.00
C5	-1.00	-4.01
CCL1	2.14	-1.00
CCL11	1.00	-1.00
CCL13	1.00	-1.00
CCL17	1.00	-1.00
CCL18	1.00	-1.08
CCL19	1.00	-1.00
CCL2	1.99	-31.92
CCL20	4.00	1.00
CCL21	1.00	-1.07
CCL22	-1.05	-2.01
CCL24	1.00	-1.00
CCL3	4.02	1.00
CCL5	3.92	2.06
CCL7	-2.02	-8.60
CCL8	1.00	-1.00
CD40LG	1.00	-1.00
CNTF	1.01	-1.98
CSF1	3.99	2.01
CSF2	4.29	-1.00
CSF3	4.00	-2.02
CX3CL1	1.00	-1.00
CXCL1	3.98	1.01
CXCL10	1.00	-1.00
CXCL11	1.00	-1.00
CXCL12	1.07	-1.00
CXCL13	1.00	-1.00
CXCL16	3.99	-1.01
CXCL2	7.93	1.00
CXCL5	8.03	1.00
CXCL9	1.00	-1.00
FASLG	1.00	-1.00
GPI	4.08	1.01
IFNA2	1.00	-1.00
IFNG	1.00	-1.00
IL10	1.00	-1.00
IL11	2.15	-1.00
IL12A	1.00	-1.07
IL12B	1.00	-1.00
IL13	1.00	-1.00
IL15	1.00	2.01
IL16	1.07	-4.26
IL17A	1.00	-1.00
IL17F	1.00	-1.00
IL18	-1.00	2.03
IL1A	4.05	-2.00
IL1B	8.00	-1.00
IL1RN	1.99	-1.00
IL2	1.00	-1.00
IL21	1.00	-1.00
IL22	1.00	-1.00
IL23A	2.04	-1.00
IL24	1.98	1.01
IL27	1.00	-1.00
IL3	1.00	-1.00
IL4	1.00	-1.00
IL5	1.00	-1.00
IL6	1.06	1.06
IL7	1.00	-1.00
CXCL8	3.97	4.07
IL9	1.00	-1.00
LIF	2.02	-1.00
LTA	1.00	-1.00
LTB	1.07	-1.99
MIF	1.99	-2.00
MSTN	1.00	-1.00
NODAL	1.00	-1.00
OSM	1.00	-1.00
PPBP	-1.00	2.01
SPP1	-1.00	-1.99
TGFB2	2.00	-2.01
THPO	1.00	-1.00
TNF	16.31	-2.01
TNFRSF11B	1.00	-1.00
TNFSF10	1.00	-1.07
TNFSF11	1.00	-1.00
TNFSF13B	1.00	-1.00
VEGFA	1.97	-1.99
XCL1	1.00	-1.00
ACTB	-1.02	-2.02
B2M	2.01	1.00
GAPDH	8.10	1.01
HPRT1	1.99	-2.00
RPLP0	2.00	-2.02

### Sheet: Table S4
Table S4. Raw RT-PCR CT values from THP-1 and TLR2(-/-) experiments with LAM and mycolactone.
Virulence Factor	–	–	–	LAM	LAM	LAM	–	–	–	LAM	LAM	LAM	LAM	LAM	LAM	LAM	–	–	–	–
Lipoprotein	HDL	HDL	HDL	HDL	HDL	HDL	LDL	LDL	LDL	LDL	LDL	LDL	–	–	–	–	–	–	–	–
Cell Line	THP-1	THP-1	THP-1	THP-1	THP-1	THP-1	THP-1	THP-1	THP-1	THP-1	THP-1	THP-1	THP-1	THP-1	THP-1	THP-1	THP-1	THP-1	THP-1	THP-1
Biological Replicate	1	2	3	1	2	3	1	2	3	1	2	3	1	2	3	4	1	2	3	4
BMP2	32.0094	35.3801	31.9561	32.1364	35.3464	32.6599	33.4512	29.5882	29.9049	37.0467	29.9185	30.3353	29.8955	29.9054	28.9097	34.5614	31.8983	31.8975	28.9651	35.6746
CCL1	33.714	36.2823	30.6785	31.5739	34.2213	37.1121	33.9958	37.9293	34.1992	37.1258	37.1481	33.252	31.914	33.909	21.9368	32.9237	35.917	37.1254	30.2365	35.484
CCL2	30.2298	35.8317	35.4493	31.3114	37.0081	35.9307	33.1916	36.631	36.6552	37.1122	36.9014	35.7383	30.9157	33.9244	32.9285	23.0808	32.9147	34.9151	34.7442	25.2366
CCL20	31.3822	31.9223	31.1676	30.3079	31.6653	29.9992	33.9116	31.6185	31.0063	34.1495	30.9022	27.9116	22.9107	23.9091	23.9155	Undetermined	24.9093	25.9037	26.7148	33.7494
CCL3	30.796	32.9105	30.9186	29.699	32.3225	29.4691	33.8752	30.2924	31.1692	34.9155	30.395	28.9122	23.9015	24.9008	24.9204	29.5722	26.9138	26.9021	28.6066	31.552
CCL5	29.4272	31.4723	28.5975	28.8966	31.8642	25.9677	30.7389	29.9484	28.7153	31.9357	29.6945	27.5534	23.9304	26.9587	24.9738	31.2598	26.9066	28.9252	27.3622	33.2173
CSF2	33.7568	Undetermined	36.466	37.1364	37.1197	35.3077	39.3034	36.6338	Undetermined	Undetermined	36.3745	37.1246	31.9012	32.9049	29.5954	37.1082	35.9086	35.8992	37.1096	35.5403
CSF3	35.5787	36.315	36.7092	34.0209	35.9703	35.5734	36.9798	36.866	36.9228	36.2875	36.5302	35.8635	30.9064	31.91	32.6786	33.6842	33.9109	33.9036	35.7614	37.0376
CXCL1	31.9578	35.3931	33.9632	31.0074	33.721	31.727	36.4453	35.9403	33.9146	36.9535	35.2354	32.4846	25.9029	26.9114	28.924	25.9056	28.9049	28.8997	33.0452	25.8123
CXCL2	28.9079	31.7864	28.1844	28.2273	30.907	26.3843	33.4794	32.2964	29.8396	34.9265	31.572	27.9131	25.9003	25.9161	25.9063	27.9055	28.8971	28.8982	29.8275	29.5786
CXCL5	29.5848	37.0412	36.5139	28.6862	35.9013	34.3508	34.9128	33.6056	37.0692	37.2374	34.0113	34.6484	31.9031	31.8966	30.5355	Undetermined	33.903	34.8971	33.1421	Undetermined
IL15	34.9702	34.1195	33.4702	34.5241	37.0551	32.4773	35.4227	34.087	33.9019	36.9005	34.932	33.8826	34.8942	36.8935	33.9329	33.0201	36.888	37.0135	34.8219	33.8116
IL16	37.0918	36.9276	35.3607	35.6227	Undetermined	35.2423	Undetermined	Undetermined	33.156	Undetermined	36.994	32.9117	33.919	34.9112	31.9119	27.9842	33.9113	36.9105	30.9983	29.9508
IL18	32.9702	35.4653	33.4901	33.6027	35.4039	32.4957	34.187	32.9171	31.9162	36.9128	33.3407	31.4974	33.9126	34.918	31.978	36.563	32.9054	34.9119	30.6364	36.6924
IL1A	35.8837	36.9713	35.8843	35.8938	36.9169	35.6273	35.8276	34.1443	35.8708	Undetermined	34.7654	34.4696	31.8876	32.8867	31.8979	26.7511	33.8832	34.9	33.4301	26.9464
IL1B	33.0376	33.7682	34.5851	31.9327	32.9272	32.2258	36.3288	32.5674	32.138	36.9256	31.8739	29.9272	20.9117	20.9175	23.9321	29.7598	22.9214	23.9121	26.8802	31.7477
CXCL8	22.9036	24.6825	22.4936	22.2293	24.2683	20.6627	25.4509	23.2646	23.9033	26.7868	22.9054	21.8101	19.9083	20.9038	19.9223	36.9976	22.903	22.8881	23.6331	35.8146
TNF	32.9594	36.4162	31.9238	32.9406	33.9726	31.4924	36.9039	34.908	32.4865	Undetermined	34.9154	31.3393	27.9253	26.9069	27.217	Undetermined	29.9097	30.9302	30.6023	29.8776
ACTB	21.9093	25.3973	21.5935	22.5056	24.6932	20.9167	25.1792	22.8457	20.8374	28.6971	22.9056	20.6792	21.915	22.9434	20.9249	32.1324	21.9018	22.9127	19.9534	36.6031
HPRT1	30.1915	33.3786	30.9091	30.6204	33.4714	29.9194	32.3579	30.6096	30.3323	34.9197	30.9054	29.8701	29.9054	30.9182	29.1816	35.9102	30.9064	31.9095	28.9104	36.8642
RPLP0	23.356	25.903	22.8662	23.8406	26.6692	21.8762	24.795	24.4527	22.1946	26.9033	24.7987	21.9079	22.9078	23.9076	21.888	23.5559	23.9103	24.9061	21.6011	23.3233
GDC	31.8333	Undetermined	Undetermined	33.7467	36.9904	Undetermined	37.1356	Undetermined	Undetermined	Undetermined	Undetermined	Undetermined	Undetermined	36.9726	Undetermined	34.7315	Undetermined	Undetermined	Undetermined	34.8142
RTC	24.7112	24.1095	23.8986	24.9562	23.9084	23.4311	24.8902	23.484	23.837	26.7534	23.4096	23.7673	23.8935	21.908	23.9007	27.6076	23.8911	22.8909	23.6433	29.6133
Virulence Factor	–	–	–	LAM	LAM	LAM	–	–	–	LAM	LAM	LAM	–	–	–	LAM	LAM	LAM
Lipoprotein	VLDL	VLDL	VLDL	VLDL	VLDL	VLDL	serum	serum	serum	serum	serum	serum	de-lipid serum	de-lipid serum	de-lipid serum	de-lipid serum	de-lipid serum	de-lipid serum
Cell Line	THP-1	THP-1	THP-1	THP-1	THP-1	THP-1	THP-1	THP-1	THP-1	THP-1	THP-1	THP-1	THP-1	THP-1	THP-1	THP-1	THP-1	THP-1
Biological Replicate	1	2	3	1	2	3	1	2	3	1	2	3	1	2	3	1	2	3
BMP2	33.8939	35.9404	30.4397	31.3642	33.3865	30.4645	30.8957	33.4351	34.9386	31.9164	34.4475	32.6407	33.2028	35.8965	29.4546	31.272	32.6151	31.9087
CCL1	37.1077	37.1559	Undetermined	Undetermined	35.6101	37.1356	36.919	Undetermined	Undetermined	37.0605	37.8002	Undetermined	Undetermined	Undetermined	37.0399	29.0035	33.1996	31.618
CCL2	37.09	35.2822	35.2081	33.1107	34.2475	34.2368	28.9172	37.0791	36.9366	33.913	35.6373	35.2402	33.3439	32.7204	32.0498	29.1228	32.4934	32.3997
CCL20	32.812	30.9126	29.5208	29.9096	28.9804	26.8459	25.904	27.2986	27.7584	25.9008	27.4476	25.8738	27.1325	28.4457	26.9496	23.6513	23.9054	23.9054
CCL3	32.7073	33.8827	31.2718	29.6364	31.8019	28.5755	27.9014	32.768	30.9159	27.8981	32.916	28.0623	30.7258	31.4122	27.9186	25.9146	26.3871	25.0092
CCL5	30.5501	33.8634	29.131	27.9503	31.8118	28.2831	27.959	31.5079	29.7573	26.9142	31.9451	27.7449	29.3957	31.9752	27.7416	26.5181	28.7753	25.9493
CSF2	Undetermined	Undetermined	Undetermined	37.111	36.6739	35.8206	37.0294	Undetermined	37.1198	36.8949	37.1135	32.9782	35.9655	Undetermined	35.4044	29.3746	28.7428	29.3339
CSF3	36.7347	35.9483	34.9152	34.8332	36.8412	35.3307	33.9008	35.7424	35.6149	34.9157	35.9203	33.9747	36.9281	32.9172	34.7836	30.4128	29.9112	29.5297
CXCL1	34.9222	36.8726	35.8987	33.464	33.9197	32.8171	26.9065	36.8556	33.331	26.8971	34.9498	29.7043	31.929	35.9222	33.0627	29.7471	29.7157	27.9256
CXCL2	30.9103	33.7342	31.4253	28.7394	30.915	28.6206	26.9149	31.8218	29.9759	26.9126	30.9729	26.9635	28.7512	31.3562	28.911	25.1178	26.6169	25.314
CXCL5	37.0626	37.0467	37.0938	33.4658	34.8366	34.3165	32.8988	34.8864	35.921	32.8912	35.7434	32.249	32.7381	36.9175	36.2681	29.3914	32.1609	31.558
IL15	35.0622	36.9939	33.907	32.634	35.3979	33.7375	34.8918	36.2827	34.9368	33.8852	36.6191	33.857	35.9116	36.9858	33.9121	33.7638	34.0737	34.1081
IL16	37.0039	37.0028	34.1256	36.9967	34.8605	33.9661	32.9104	34.7087	36.9694	35.9129	Undetermined	34.1928	34.2794	36.9434	32.6044	32.1744	36.3903	33.9075
IL18	33.5318	36.913	32.0482	31.4452	34.46	31.9203	31.925	33.2949	32.1658	30.9018	33.9131	30.9193	31.1516	35.7345	31.0491	32.9335	34.9173	33.2295
IL1A	35.1671	Undetermined	35.4051	33.9884	34.4627	36.3656	32.8847	34.5653	36.3666	33.8828	37.0499	33.3276	35.9319	37.002	33.8573	31.7768	31.8788	31.9022
IL1B	35.5862	32.2505	32.821	32.9329	28.9223	30.2347	25.9056	29.9498	30.9294	25.9098	29.5818	28.1839	30.6063	30.9582	29.5282	24.9253	25.3486	24.3096
CXCL8	22.7557	27.5689	24.627	20.2928	25.1453	22.2482	26.8971	24.9091	24.1464	21.8984	24.8993	21.8266	23.062	25.911	23.9049	20.9093	21.4637	20.8326
TNF	35.0166	35.9466	33.907	32.9124	33.5247	31.298	30.9059	34.9612	33.4141	31.914	34.9037	31.1009	33.0422	33.5556	30.5146	27.5942	28.4563	27.9079
ACTB	23.3673	26.3645	21.9149	21.5205	23.9055	21.8763	20.9089	24.5272	23.8397	21.9197	24.9257	21.6554	22.8001	25.7133	20.921	21.9059	23.8799	22.4777
HPRT1	31.8919	34.1793	30.7663	29.3784	31.9072	30.5565	28.9047	32.8886	31.5486	29.9041	33.3225	29.9118	30.4471	33.2522	28.9512	28.9168	30.7646	29.649
RPLP0	24.2582	27.4356	22.9076	21.9161	25.6209	22.8219	22.9084	25.906	23.3274	23.9199	26.342	22.4671	23.7119	26.2359	21.7905	23.2865	24.5502	22.9064
GDC	Undetermined	Undetermined	Undetermined	Undetermined	Undetermined	Undetermined	Undetermined	Undetermined	Undetermined	Undetermined	Undetermined	Undetermined	Undetermined	Undetermined	37.079	35.921	29.9381	Undetermined
RTC	24.6189	23.9246	23.8612	22.909	23.906	23.9401	24.8951	23.602	23.7843	24.8905	23.6616	23.5845	25.8211	23.6493	23.7597	24.6599	23.4375	23.8927
Virulence Factor	–	–	–	LAM	LAM	LAM	mycolactone	mycolactone	mycolactone	mycolactone	mycolactone	mycolactone	mycolactone	mycolactone	mycolactone	mycolactone + LAM	mycolactone + LAM	mycolactone + LAM	mycolactone + LAM	mycolactone + LAM
Lipoprotein	chylomycrons	chylomycrons	chylomycrons	chylomycrons	chylomycrons	chylomycrons	serum	serum	serum	serum	–	–	–	–	serum	serum	serum	–	–	–
Cell Line	WT	WT	WT	WT	WT	WT	WT	WT	WT	WT	WT	WT	WT	WT	WT	WT	WT	WT	WT	WT
Biological Replicate	1	2	3	1	2	3	1	2	3	4	1	2	3	4	1	2	3	1	2	3
BMP2	29.9198	35.9424	30.9086	30.894	30.9434	30.5478	29.0902	29.9167	29.9036	29.5267	28.7875	29.6203	28.2343	28.9114	31.6981	30.8883	31.0815	31.8401	31.8384	31.4923
CCL1	37.0758	Undetermined	33.3816	35.8283	37.1382	31.1451	31.2935	29.7781	36.9	31.3495	22.5036	24.3749	30.9107	24.9156	31.3551	Undetermined	37.1391	37.1518	Undetermined	35.5448
CCL2	36.6969	37.1139	21.323	37.0468	34.8427	19.9147	29.2918	33.7875	34.9236	33.9332	28.1164	32.8906	33.1933	33.7609	35.373	35.7309	34.5491	35.9422	36.8117	35.4044
CCL20	32.2631	34.9154	37.144	32.2668	32.4999	Undetermined	27.1938	24.3418	24.7304	24.9072	24.0575	23.1618	22.9621	22.9705	25.5313	25.1555	25.3087	24.9092	24.9129	24.606
CCL3	28.9123	33.6186	28.7759	29.0797	29.9086	26.9007	29.2293	26.327	26.6976	26.7993	25.3367	24.3591	23.9131	24.0046	29.9103	29.5427	28.9082	28.4743	28.2037	27.8302
CCL5	29.9473	33.3435	31.9188	30.2035	31.4778	30.6753	28.5058	27.5493	27.9676	27.7934	25.9579	26.5882	26.4416	26.7328	27.7293	28.3667	27.9601	27.9589	28.3666	27.5833
CSF2	37.127	Undetermined	30.2688	35.697	36.999	30.1797	37.0904	34.4908	33.3571	33.6488	29.6213	29.863	28.6534	29.1853	37.1114	37.1126	37.0883	34.1175	33.5759	34.6252
CSF3	34.3881	35.9175	35.7969	33.5509	35.0066	35.752	34.1194	33.905	33.6323	34.1704	30.5225	31.9076	30.9103	30.5077	35.8719	35.5046	35.4172	35.4161	34.8488	34.9145
CXCL1	35.4206	37.0423	21.1763	35.3044	34.0934	20.7642	32.6526	30.5005	30.8515	30.9159	26.8826	27.9223	27.9235	27.6903	29.7167	29.4811	29.3646	29.4882	28.6429	27.9258
CXCL2	32.17	35.9632	29.6495	32.8984	33.2747	27.9691	30.6814	26.9032	26.9116	27.6488	25.9011	24.8599	24.3931	24.9029	25.435	25.2496	25.6974	25.3749	24.9526	24.8801
CXCL5	35.8836	Undetermined	32.9067	34.958	36.9598	32.7512	34.3639	32.9194	32.9121	33.7443	31.3075	30.9165	30.3698	30.9131	32.2225	31.9246	32.675	31.4661	31.014	31.89
IL15	34.268	36.9618	29.9125	34.5359	35.9216	29.5695	32.9732	34.8341	34.7319	33.9066	32.6775	35.2676	34.9626	34.3829	32.9039	33.4649	32.5855	33.3239	33.8985	32.2538
IL16	35.424	Undetermined	29.7955	35.9236	37.0694	27.9157	29.7778	31.6456	31.9082	31.9114	30.4214	32.8475	32.8535	34.512	32.9176	33.0584	33.266	33.1953	33.6492	32.9139
IL18	33.9109	36.9424	34.9201	34.7752	34.1402	34.8872	30.7364	30.9233	31.4591	30.7407	32.4858	31.9773	32.7146	33.5711	29.7476	29.9223	29.8435	29.9282	30.6465	29.9164
IL1A	32.7563	36.4053	21.9081	34.5269	34.9158	21.5454	34.0593	31.1536	31.686	31.1963	31.2032	30.0344	30.3649	30.01	31.8977	32.8881	32.8172	32.6014	33.3752	31.8984
IL1B	30.9236	35.6883	27.9705	30.8404	31.5958	27.2469	27.9252	24.5658	24.7508	24.93	23.816	22.9275	22.6287	22.4769	27.8476	27.9305	28.1287	27.6948	27.5192	26.7016
CXCL8	23.268	27.7531	30.2575	23.5411	24.6072	29.8813	24.9191	20.9111	21.7639	21.4405	20.701	19.3002	19.6129	19.2965	20.4181	20.9151	20.5547	20.5515	20.9122	19.9094
TNF	35.1209	Undetermined	37.1987	35.9048	36.9037	31.2254	32.321	29.9484	29.7032	29.796	27.9501	27.9068	26.9118	27.1279	31.645	31.3434	30.9145	30.8307	30.708	29.9087
ACTB	22.613	27.6287	37.0974	22.895	23.9006	35.4792	20.6975	19.9142	19.9055	19.7757	21.4016	20.1171	20.6629	21.2753	19.9505	19.9267	19.9133	20.3579	20.557	19.9351
HPRT1	30.9035	35.303	34.9397	31.2627	31.9173	33.6576	29.5398	28.9059	28.9142	28.4274	29.9092	28.7646	28.9364	29.4734	29.7273	29.5484	29.2546	29.778	29.5975	28.91
RPLP0	23.9072	27.1866	23.1231	24.318	25.4159	22.9059	21.9109	21.7279	21.9129	21.902	22.301	21.9149	22.2199	22.9225	21.6878	21.9054	21.9052	22.1213	22.4175	21.805
GDC	38.1814	Undetermined	36.9156	37.1562	Undetermined	36.9556	Undetermined	Undetermined	Undetermined	Undetermined	Undetermined	Undetermined	Undetermined	Undetermined	Undetermined	Undetermined	Undetermined	Undetermined	Undetermined	Undetermined
RTC	24.8938	23.9872	31.9295	25.393	23.6806	30.0359	22.7523	23.9135	23.3116	22.9055	22.9103	23.6217	23.2352	22.9151	23.88	22.9581	23.0411	23.8952	22.9014	23.0332
Virulence Factor	LAM	LAM	LAM	–	–	–	–	–	–	LAM	LAM	LAM	–	–	–	LAM	LAM	LAM
Lipoprotein	–	–	–	–	–	–	serum	serum	serum	serum	serum	serum	de-lipid serum	de-lipid serum	de-lipid serum	de-lipid serum	de-lipid serum	de-lipid serum
Cell Line	TLR2 (-/-)	TLR2 (-/-)	TLR2 (-/-)	TLR2 (-/-)	TLR2 (-/-)	TLR2 (-/-)	TLR2 (-/-)	TLR2 (-/-)	TLR2 (-/-)	TLR2 (-/-)	TLR2 (-/-)	TLR2 (-/-)	TLR2 (-/-)	TLR2 (-/-)	TLR2 (-/-)	TLR2 (-/-)	TLR2 (-/-)	TLR2 (-/-)
Biological Replicate	1	2	3	1	2	3	1	2	3	1	2	3	1	2	3	1	2	3
BMP2	31.9175	31.6285	32.3593	31.732	31.7718	31.9066	32.6547	32.9422	33.926	32.7932	33.0446	32.9503	30.9203	31.9275	31.9152	31.6605	31.7328	32.1172
CCL1	29.3181	27.4726	28.3265	30.3223	28.9505	29.5948	30.8713	Undetermined	34.8074	37.1448	37.0829	37.1415	34.2407	33.3622	32.1713	32.9856	31.8874	32.7853
CCL2	33.9157	33.145	33.9795	33.1201	33.6854	33.1947	36.2432	35.4023	37.1031	37.0928	37.0997	32.9764	32.1726	28.8353	33.7001	32.9554	28.4004	33.7016
CCL20	26.5614	25.7484	25.9088	27.1815	25.7389	25.6613	24.9083	25.5389	25.8709	26.4569	25.3794	24.9263	25.0297	24.908	23.9066	24.8491	24.5885	24.3702
CCL3	28.5724	27.9593	27.922	28.9588	27.9886	27.7291	27.9202	28.9212	28.868	31.7683	28.3227	28.5611	26.9052	27.1393	26.2039	26.7875	26.6512	26.9236
CCL5	27.3111	27.764	29.8165	27.3537	28.2435	29.6337	27.9118	28.1285	29.5544	27.9496	27.9516	28.959	26.9604	27.9514	28.5474	27.3233	27.7496	29.2437
CSF2	33.8207	34.9152	34.6409	37.1209	34.7144	34.403	29.9749	35.826	35.597	Undetermined	34.942	35.9131	34.9187	33.9122	32.9169	33.9598	33.5495	33.7969
CSF3	35.9769	35.1883	34.9276	36.3708	34.9112	34.9803	34.2382	34.3824	35.0945	36.5403	33.1633	34.9896	32.9172	31.8976	31.3373	32.8357	31.1135	31.9437
CXCL1	33.9295	32.9292	33.7059	34.3227	32.7458	32.9289	32.1457	30.7214	33.1999	31.965	31.188	31.777	32.4291	30.3041	30.9316	31.9315	30.9333	31.4907
CXCL2	28.9007	28.1293	28.614	29.5665	28.1292	28.3751	26.9086	26.8487	27.7439	27.3606	26.9001	26.9012	26.8089	26.797	25.9143	26.5795	26.5682	26.4901
CXCL5	36.3036	35.8116	36.7969	36.9997	35.3896	36.9548	34.3445	35.5155	33.7569	36.0479	34.9137	34.3948	36.937	34.5759	34.9162	35.7491	35.4429	34.9486
IL15	35.1703	36.1333	35.9267	35.9282	35.9034	36.6993	34.2811	34.8354	35.8231	33.9735	34.5563	34.6307	34.2633	35.9188	33.8467	33.8482	35.2501	34.7142
IL16	32.3204	33.8505	34.4098	32.6623	33.9291	33.8104	33.9968	34.6034	34.8717	34.925	34.9171	34.9147	32.9212	34.4859	34.3117	34.1368	33.8734	34.9181
IL18	32.3384	32.118	34.8603	31.9148	32.9158	33.9193	30.8664	30.7081	31.5916	30.9553	30.7225	30.7859	31.6618	32.3789	32.2944	32.1385	31.917	33.1018
IL1A	32.9009	32.8988	33.3439	33.5497	32.8981	32.5305	33.4551	33.0802	34.4199	34.799	32.9069	32.9088	32.7332	31.5552	30.8994	32.3948	31.1335	31.5243
IL1B	28.2061	27.1145	26.9088	29.2334	26.7974	26.6265	28.9386	29.6315	29.9383	32.3459	28.9376	28.7008	28.2386	27.6527	26.9421	27.7769	27.4602	27.51
CXCL8	21.9302	21.0788	21.2295	22.6116	21.2644	20.959	19.907	20.3244	20.7793	21.5563	19.9104	19.9063	20.9176	20.7291	20.4528	20.868	20.4724	20.91
TNF	30.2328	29.3215	29.6784	30.9073	29.2833	29.497	30.6478	30.6649	30.8922	32.286	30.3612	29.9066	28.917	29.1694	28.8346	28.9761	28.9049	29.1527
ACTB	20.5635	20.6598	22.1798	20.6953	20.9532	21.8719	20.9094	20.9079	21.9114	21.0226	20.8865	20.6695	20.9183	21.5611	21.9091	21.4758	21.3773	22.3511
HPRT1	29.3276	29.5262	30.7717	28.9806	29.9123	30.4903	28.9585	29.9043	29.9114	29.9116	29.6469	29.3024	28.815	29.9516	29.9111	29.1934	29.609	30.6389
RPLP0	21.909	22.3848	23.8964	21.7407	22.9057	23.8126	21.7147	21.9114	22.9085	21.8574	21.726	22.267	21.6415	22.334	22.4769	21.9119	22.07	23.0977
GDC	Undetermined	37.1155	Undetermined	Undetermined	Undetermined	38.2104	Undetermined	Undetermined	37.161	Undetermined	Undetermined	Undetermined	Undetermined	Undetermined	Undetermined	Undetermined	37.3541	Undetermined
RTC	23.2003	22.91	23.8959	22.9871	22.9724	23.8836	22.9079	23.5828	23.8272	23.2137	22.9089	23.4569	22.9066	23.3618	23.0407	22.7226	22.8954	22.8585
Virulence Factor	mycolactone	mycolactone	mycolactone	mycolactone	mycolactone	mycolactone	mycolactone + LAM	mycolactone + LAM	mycolactone + LAM	mycolactone + LAM	mycolactone + LAM	mycolactone + LAM
Lipoprotein	serum	serum	serum	–	–	–	serum	serum	serum	–	–	–
Cell Line	TLR2 (-/-)	TLR2 (-/-)	TLR2 (-/-)	TLR2 (-/-)	TLR2 (-/-)	TLR2 (-/-)	TLR2 (-/-)	TLR2 (-/-)	TLR2 (-/-)	TLR2 (-/-)	TLR2 (-/-)	TLR2 (-/-)
Replicate	1	2	3	1	2	3	1	2	3	1	2	3
BMP2	30.2333	30.6686	29.8141	30.4094	31.5125	30.9406	33.9095	33.6876	34.9256	34.4836	34.9214	34.961
CCL1	35.6097	36.9184	32.8738	36.9218	33.2319	37.098	37.4861	Undetermined	Undetermined	37.1554	Undetermined	Undetermined
CCL2	36.7975	32.152	35.9722	36.9604	31.897	37.0162	35.6026	37.1059	36.8873	37.1053	35.4258	37.1029
CCL20	24.0367	24.909	24.2122	24.9144	25.5297	25.5273	25.9141	26.4233	26.9122	26.446	26.724	27.0592
CCL3	26.3596	26.359	25.7895	26.9188	26.8616	27.1647	28.9232	28.9208	30.0633	29.0304	30.4521	29.9203
CCL5	29.6801	30.3097	29.8117	30.4587	30.5992	30.9406	30.9623	30.8648	31.7733	31.1937	30.9531	31.9517
CSF2	32.8538	32.3927	32.7638	33.1935	32.7222	34.7414	34.3753	33.7074	36.9142	34.6959	36.9398	35.9662
CSF3	32.935	33.7117	33.0645	33.7553	33.005	33.5735	34.9691	34.989	31.9153	35.6479	35.5831	32.2986
CXCL1	32.7723	32.931	32.1318	32.8326	33.1864	32.4542	32.6465	33.0918	33.9283	33.3495	33.9441	33.1653
CXCL2	26.9076	27.5462	26.6167	27.4703	27.812	27.6026	27.4929	27.9009	28.9032	27.9169	28.9278	28.9366
CXCL5	33.7969	35.7817	34.0274	34.0251	33.4697	35.3996	35.2544	34.9109	36.9186	35.9183	35.7036	35.6654
IL15	36.6627	36.238	34.8826	37.0487	33.1884	37.0312	36.2543	36.9729	37.1233	35.9218	36.7336	34.1949
IL16	34.6042	33.7128	34.6606	34.8946	32.9162	35.8035	36.9143	34.2681	35.916	36.9307	34.7418	36.4941
IL18	34.7534	34.7261	33.969	34.9133	34.0002	35.93	32.4328	32.9197	33.2959	32.7364	32.9759	33.9154
IL1A	31.7476	31.9021	31.1875	31.8902	32.0324	31.9305	33.4586	33.4052	34.1096	34.1259	34.6547	33.9115
IL1B	25.7893	25.9431	25.6701	25.9394	26.7805	26.723	28.9406	29.1903	29.9372	29.7384	30.3691	29.9117
CXCL8	20.2923	20.639	20.2177	20.9332	21.1323	21.238	20.5729	20.9079	21.9124	20.9035	21.7558	21.9539
TNF	27.9324	28.5522	27.9089	28.6172	28.949	29.3851	31.0426	31.5126	31.9143	31.9088	31.9045	32.9698
ACTB	21.9683	22.323	21.4686	22.1913	22.9691	22.6062	21.9128	22.3553	22.9084	22.6172	22.9053	23.1467
HPRT1	30.9034	30.6401	30.3881	30.8652	31.3819	31.6077	30.4164	30.9151	31.9113	31.0287	31.3628	31.9623
RPLP0	24.0488	24.1924	23.8352	24.3311	24.9137	24.9087	24.6244	24.4171	25.8967	24.8378	24.8095	25.9138
GDC	Undetermined	Undetermined	37.0259	Undetermined	33.9261	Undetermined	Undetermined	Undetermined	Undetermined	Undetermined	Undetermined	Undetermined
RTC	23.0597	23.792	22.9098	23.4118	23.7079	23.0943	23.5232	23.9292	22.9022	23.1107	23.8969	22.6248

### Sheet: Table S5
Table S5. Fold regulation and P-values from THP-1 and TLR2(-/-) experiments with LAM and mycolactone.
Cell Line	THP-1			THP-1			THP-1			THP-1			THP-1			THP-1			THP-1			THP-1			THP-1			THP-1			THP-1
Test	2.5% serum + LAM	de-lip + LAM [2,6]		20% serum + LAM	de-lip + LAM [2,6]		de-lipid serum + LAM	de-lip + LAM [2,6]		HDL + LAM			HDL + LAM			VLDL + LAM			chylomicrons + LAM			mycolactone	de-lip + LAM [2,6]		mycolactone + LAM	de-lip + LAM [2,6]		mycolactone + serum			mycolactone + serum + LAM
Control	2.5% serum	de-lip [2,5]		20% serum	de-lip [2,5]		de-lipid serum	de-lip [2,5]		HDL			HDL			VLDL + LAM			chylomicrons			2.5% serum	de-lip [2,5]		2.5% serum	de-lip [2,5]		20% serum	de-lip [2,5]		20% serum	de-lip [2,5]
	Fold Regulation	p-Value		Fold Regulation	p-Value		Fold Regulation	p-Value		Fold Regulation	p-Value		Fold Regulation	p-Value		Fold Regulation	p-Value		Fold Regulation	p-Value		Fold Regulation	p-Value		Fold Regulation	p-Value		Fold Regulation	p-Value		Fold Regulation	p-Value
BMP2	1.8	0.145874		1.03	0.77921		1.01	0.7796		-1.31	0.716823		1.08	0.952036		-1.1	0.765993		1.14	0.792938		2.12	0.047		-3.9	0.012223		2.03	0.379403		-1.38	0.393061
CCL1	5.78	0.357684		-1.03	0.89694		8.67	0.243547		-1.49	0.989665		1.83	0.499004		-2.85	0.38622		-1.95	0.428611		57.88	0.192935		-12.86	0.255421		1.61	0.460992		-2.16	0.65973
CCL2	1.9	0.615958		-3.27	0.370576		1.69	0.887311		-1.39	0.760709		1.22	0.681085		-1.3	0.543186		-1.84	0.353762		1.35	0.464118		-6.91	0.180533		-5.53	0.500626		-18.43	0.250905
CCL20	3.58	0.099332		1.45	0.678997		8.45	0.079684		1.65	0.633501		4.22	0.014936		1.99	0.647704		1.32	0.540425		2.87	0.12282		-1.16	0.380514		-1.7	0.36212		-1.59	0.38225
CCL3	5.24	0.029913		1.81	0.276874		12.46	0.018361		1.91	0.146392		2.39	0.250892		2.15	0.276196		1.8	0.33215		3.31	0.112502		-4.78	0.105269		1.75	0.216117		-2.38	0.121152
CCL5	4.15	0.137633		1.78	0.289965		4.04	0.059089		1.76	0.317429		1.95	0.278032		1.25	0.419287		-1.14	0.742056		1.27	0.784994		-2.67	0.162497		-1.59	0.002928		-1.52	0.026912
CSF2	8.52	0.2188		1.55	0.696266		37.79	0.147731		-1.44	0.921226		1.85	0.427141		-2.85	0.38622		-1.95	0.428611		13.03	0.010607		-2.44	0.367725		-2.99	0.170079		-5.02	0.201372
CSF3	2.98	0.285985		-1.03	0.872068		12.75	0.228924		1.16	0.881983		1.85	0.427141		-2.79	0.385239		-1.6	0.475964		2.79	0.389366		-6.48	0.204296		-3.43	0.120456		-6.47	0.14663
CXCL1	5.74	0.219997		2.27	0.606288		12.05	0.059156		2.6	0.16753		2.57	0.38496		1.05	0.688738		1.06	0.589522		3.71	0.646411		1.51	0.5025		-3.84	0.273833		-1.07	0.483538
CXCL2	6.47	0.031106		2.37	0.097687		10.41	8.6e-05		2.01	0.019937		2.44	0.142268		2.13	0.122318		-1	0.62256		7.03	0.005825		5.83	0.004311		-1.89	0.388785		3.44	0.009022
CXCL5	3.88	0.10588		1.79	0.30763		6.06	0.134889		1.32	0.573852		1.79	0.430398		-1.64	0.4434		-1.93	0.429681		2.63	0.223337		1.51	0.885828		-3.2	0.091659		-1.26	0.51695
IL15	-1.02	0.836176		1.57	0.710461		1.03	0.682334		1.05	0.728323		1.53	0.445879		-1.58	0.432267		-2	0.39391		-2.4	0.344822		-1.31	0.466692		-3.08	0.196386		-1.29	0.447876
IL16	-1.4	0.678307		-1.48	0.887369		-1.27	0.595758		-1.08	0.980865		1.96	0.413832		-2.66	0.389428		-1.93	0.42835		-1.86	0.838279		-3.26	0.183996		1.36	0.602125		-2.3	0.230486
IL18	-1.82	0.426215		1.42	0.607861		-3.74	0.095184		1.01	0.982258		1.53	0.427994		-1.51	0.297772		-1.79	0.41488		-2.44	0.090059		2.03	0.117524		-1.94	0.132515		1.23	0.93316
IL1A	2.16	0.47226		1.03	0.989666		4.46	0.211516		-1.08	0.980865		1.81	0.43608		-1.99	0.461772		-2.14	0.320051		3.82	0.086923		-1.42	0.456104		-1.26	0.625294		-1.64	0.391726
IL1B	4.64	0.254918		1.99	0.376583		29.72	0.015624		2.51	0.47383		3.62	0.037375		2.22	0.581808		1.78	0.406598		1.87	0.662945		-12.6	0.174592		1.9	0.325336		-2.58	0.166199
CXCL8	5.41	0.010241		5.28	0.084463		6.12	0.034237		1.82	0.112759		2.39	0.117096		1.88	0.605674		1.38	0.428894		3.92	0.045664		2.04	0.398598		1.52	0.857225		5.14	0.092495
TNF	5.9	0.101958		1.33	0.104361		13.69	0.012405		1.3	0.51611		2.41	0.34291		1.46	0.878646		-1.46	0.486303		3.31	0.038717		-2.83	0.075088		1.14	0.470729		-1.45	0.113773
Normalized to (all 3): ACTB, HPRT1, RPLP0
Cell Line	TLR2 (-/-)			TLR2 (-/-)			TLR2 (-/-)													Cell Line		TLR2 (-/-)			TLR2 (-/-)			TLR2 (-/-)			TLR2 (-/-)
Test	2.5% serum + LAM	de-lip + LAM [2,6]		20% serum + LAM	de-lip + LAM [2,6]		de-lipid serum + LAM	de-lip + LAM [2,6]												Test		mycolactone	de-lip + LAM [2,6]		mycolactone + LAM	de-lip + LAM [2,6]		mycolactone + serum			mycolactone + serum + LAM
Control	2.5% serum	de-lip [2,5]		20% serum	de-lip [2,5]		de-lipid serum	de-lip [2,5]												Control		2.5% serum	de-lip [2,5]		2.5% serum	de-lip [2,5]		20% serum	de-lip [2,5]		20% serum	de-lip [2,5]
	Fold Regulation	p-Value		Fold Regulation	p-Value		Fold Regulation	p-Value														Fold Regulation	p-Value		Fold Regulation	p-Value		Fold Regulation	p-Value		Fold Regulation	p-Value
BMP2	-1.13	0.723616		1.04	0.746277		-1	0.908793												BMP2		5.47	0.00266		-2.1	0.116223		17.48	0.000296		1.76	0.012114
CCL1	2.35	0.238734		-3.11	0.326988		1.93	0.470878												CCL1		-9.11	0.071793		-11.03	0.06166		1.38	0.879744		1.29	0.759409
CCL2	-1.29	0.607838		1.4	0.47454		1.09	0.930872												CCL2		1.96	0.411755		1.19	0.829485		4.41	0.296367		3.51	0.068025
CCL20	1.08	0.94858		-1.27	0.51187		1.2	0.824509												CCL20		5.55	0.002948		2.57	0.145775		4.74	0.010053		1.79	0.015909
CCL3	1.04	0.981742		-2.26	0.295059		1.15	0.868343												CCL3		7.19	0.006837		1.26	0.966414		12.06	1.2e-05		2.11	0.003727
CCL5	1.07	0.74408		1.04	0.804894		-1.03	0.916135												CCL5		-1.57	0.072957		-2.06	0.0233		-1.16	0.488775		-1.81	0.042575
CSF2	1.17	0.871809		-3.6	0.355586		1.31	0.954569												CSF2		6.75	0.101745		3.3	0.036173		3.6	0.695272		1.71	0.712948
CSF3	-1.02	0.94857		-1.03	0.773696		1.26	0.761601												CSF3		8.7	0.028948		6.86	0.298295		5.64	0.005785		5.26	0.338316
CXCL1	-1.15	0.612918		1.14	0.937456		1.01	0.727229												CXCL1		4.32	0.045985		3.39	0.143318		1.52	0.599361		1.53	0.587629
CXCL2	1.09	0.948508		-1.06	0.6121		1.15	0.866828												CXCL2		6.33	0.002876		4.03	0.028763		2.52	0.006608		1.84	0.001749
CXCL5	-1.01	0.953472		-1.51	0.381528		1.07	0.852013												CXCL5		5.41	0.08131		3.77	0.025293		2.44	0.160176		2.31	0.213576
IL15	-1.01	0.953472		1.09	0.655052		1.07	0.947879												IL15		4.61	0.19964		4.54	0.118042		1.91	0.007027		2.87	0.079151
IL16	-1.05	0.942928		-1.54	0.013439		-1.12	0.530751												IL16		1.74	0.383111		1.38	0.266805		2.56	0.104559		2.92	0.042981
IL18	-1.15	0.760205		1.03	0.885414		-1.02	0.862041												IL18		-1.09	0.97335		3.08	0.000849		-4.71	0.001827		-1.01	0.978512
IL1A	-1.05	0.711093		-1.06	0.899846		1.22	0.891421												IL1A		6.25	0.005292		1.6	0.593099		9.39	6.1e-05		3.5	0.005547
IL1B	1.09	0.885268		-1.61	0.89024		1.21	0.864871												IL1B		6.38	0.008082		-1.45	0.33725		29.74	8.1e-05		3.89	0.000331
CXCL8	1.14	0.988596		-1.24	0.665607		1.14	0.77297												CXCL8		4.32	0.021517		3.97	0.04099		2.21	0.001929		2.03	8.1e-05
TNF	1.1	0.963497		-1.24	0.881078		1.15	0.657776												TNF		5.71	0.00571		-1.37	0.343155		13.89	0.001313		2.08	0.025423
